# Generalized mathematical model of cancer heterogeneity

**DOI:** 10.1101/2020.05.25.115725

**Authors:** Motohiko Naito

## Abstract

The number of reports on mathematical modeling related to oncology is increasing with advances in oncology. Even though the field of oncology has developed significantly over the years, oncology-related experiments remain limited in their ability to examine cancer. To overcome this limitation, in this study, a stochastic process was incorporated into conventional cancer growth properties to obtain a generalized mathematical model of cancer growth. Further, an expression for the violation of symmetry by cancer clones that leads to cancer heterogeneity was derived by solving a stochastic differential equation. Monte Carlo simulations of the solution to the derived equation validate the theories formulated in this study. These findings are expected to provide a deeper understanding of the mechanisms of cancer growth, with Monte Carlo simulation having the potential of being a useful tool for oncologists.
