## supplemental data using to creat a the Table etc. for "Generalized mathematical model of cancer heterogeneity"

### Sheet: Sheet1
H226 cell line
H226 CV cell lines	Day1	Day4	Day7	Day10	Day14	Day17
raw data set1	100000	360000	1109000	3.92e+06	19406000	3.3378e+07
raw data set2	100000	320000	691000	2172000	10862000	20637000
raw data set3	100000	360000	1138000	2763000	1.3814e+07	35916000
mean	100000	346667	979333	2.95167e+06	14694000	29977000
variance	0	3.55556e+08	4.17082e+10	5.27048e+11	12553856000000	44691374000000
sd	0	23094	250125	889141	4.33945e+06	8.18762e+06	average of parameters
n0		171.006	9.67921	8.01517	11.4646	7.26783	41.4866
lambda		2.4247	3.69591	4.1378	3.45986	4.85293	3.71424
sigma		28.7972	8.45854	8.14434	8.90684	8.39884	12.5411
H226-shCD24 cell lines	Day1	Day4	Day7	Day10	Day14	Day17
raw data set1	100000	120000	331000	1301000	3708000	7.046e+06
raw data set2	100000	126000	338000	796000	2229000	4101000
raw data set3	100000	154000	524000	1.758e+06	4746000	8733000
mean	100000	133333	397667	1285000	3561000	6.62667e+06
variance	0	2.19556e+08	7.98822e+09	1.54369e+11	1066686000000	3.66382e+12
sd	0	18147.5	109464	481200	1.26492e+06	2.3443e+06	average of parameters
n0		5.05996	8.99379	5.37883	5.67803	3.61871	5.74586
lambda		2.93098	3.42948	4.0045	3.22533	4.54989	3.62804
sigma		5.44622	7.85417	6.56347	6.05203	5.73842	6.33086
H226-shCD26 cell lines are not listed because some data are lucked in my experiment notebook. Thus, complete dat set are not available now.
Therefore, H226-shCD26 cell lines data are not used to analyze.
JMM cell line
JMM CV cell lines	Day1	Day4	Day7	Day10
raw data set1	10000	91000	254800	891800
raw data set2	10000	93000	213900	791430
raw data set3	10000	84000	235200	705600
mean	10000	89333.3	234633	796277
variance	0	1.48889e+07	2.78962e+08	5.79015e+09
sd	0	4725.82	20455.9	93194.6	average of parameters
n0		420.476	79.9039	57.231	185.87
lambda		1.74668	2.50191	3.06384	2.43748
sigma		38.3258	19.9956	18.7268	25.6828
JMM sh-CD24 cell lines	Day1	Day4	Day7	Day10
raw data set1	10000	74000	129500	349650
raw data set2	10000	80000	144000	244800
raw data set3	10000	67000	130650	280898
mean	10000	73666.7	134717	291782
variance	0	2.82222e+07	4.33106e+07	1.8915e+09
sd	0	6506.41	8060.14	53265.8	average of parameters
n0		143.3	246.02	13.35	134.22
lambda		2.03	1.84	3.12	2.33
sigma		24.13	30.07	9.13	21.11
JMM sh-CD26 cell lines	Day1	Day4	Day7	Day10
raw data set1	10000	49000	115150	247572
raw data set2	10000	34000	78200	191590
raw data set3	10000	49000	120050	282118
mean	10000	44000	104467	240427
variance	0	50000000	3.48971e+08	1.3914e+09
sd	0	8660.25	22879.2	45684.8	average of parameters
n0		23.1043	12.2269	17.7304	17.6872
lambda		2.43137	2.8354	2.98161	2.74946
sigma		10.5995	8.32684	10.2825	9.7363
